# Analyzing and Reconciling Colocalization and Transcriptome-wide Association Studies from the Perspective of Inferential Reproducibility

**DOI:** 10.1101/2021.10.29.466468

**Authors:** Abhay Hukku, Matthew G. Sampson, Francesca Luca, Roger Pique-Regi, Xiaoquan Wen

## Abstract

Transcriptome-wide association studies and colocalization analysis are popular computational approaches for integrating genetic association data from molecular and complex traits. They show the unique ability to go beyond variant-level genetic association evidence and implicate critical functional units, e.g., genes, in disease etiology. However, in practice, when the two approaches are applied to the same molecular and complex trait data, the inference results can be markedly different. This paper systematically investigates the inferential reproducibility between the two approaches through theoretical derivation, numerical experiments, and analyses of 4 complex trait GWAS and GTEx eQTL data. We identify two classes of inconsistent inference results. We find that the first class of inconsistent results may suggest an interesting biological phenomenon, i.e., horizontal pleiotropy; thus, the two approaches are truly complementary. The inconsistency in the second class can be understood and effectively reconciled. To this end, we propose a novel approach for locus-level colocalization analysis. We demonstrate that the joint TWAS and locus-level colocalization analysis improves specificity and sensitivity for implicating biological-relevant genes.
