## Supplementary Table S1 for "Analyzing and Reconciling Colocalization and Transcriptome-wide Association Studies from the Perspective of Inferential Reproducibility"

### Sheet: Sheet1
Trait	Genes	OMIM ID	Phenotype	tissue	TWAS PVALUE	GLCP	GSCP
HDL	ENSG00000073060	610762	HDL Cholesterol Level Quantitative Trait Locus 6	Cells_Cultured_fibroblasts	6.3e-34	0.997	0.184
				Adipose_Subcutaneous	1.203e-10	0	0
				Adipose_Visceral_Omentum	8.752e-11	0	0
				Brain_Caudate_basal_ganglia	1.572e-12	0	0
				Brain_Cerebellar_Hemisphere	1.09e-11	0	0
				Brain_Hippocampus	1.504e-11	0	0
				Brain_Hypothalamus	6.435e-13	0	0
				Breast_Mammary_Tissue	3.573e-12	0	0
				Colon_Transverse	0.001434	0	0
				Esophagus_Gastroesophageal_Junction	0.8606	0	0
				Esophagus_Muscularis	0.007165	0	0
				Heart_Atrial_Appendage	0.01488	0	0
				Heart_Left_Ventricle	3.322e-10	0	0
				Muscle_Skeletal	0.0001893	0	0
				Ovary	1.251e-11	0	0
				Pancreas	0.6611	0	0
				Skin_Sun_Exposed	2.03e-05	0	0
				Spleen	0.5876	0	0
				Testis	0.6011	0	0
				Thyroid	0.0003844	0	0
				Whole_Blood	0.01717	0	0
	ENSG00000175445	238600	HDL Cholesterol Level Quantitative Trait Locus 11	Adipose_Subcutaneous	9.719e-135	0.966	0.067
				Nerve_Tibial	2.451e-74	1	0.213
				Testis	4.633e-138	0.957	0.023
				Artery_Tibial	5.87e-33	0	0
				Brain_Anterior_cingulate_cortex_BA24	0.006591	0	0
				Brain_Cerebellum	2.303e-14	0	0
				Brain_Putamen_basal_ganglia	2.252e-05	0	0
				Esophagus_Gastroesophageal_Junction	1.322e-19	0	0
				Esophagus_Muscularis	4.294e-51	0	0
				Heart_Left_Ventricle	1.597e-42	0	0
				Lung	4.013e-10	0	0
				Prostate	4.435e-42	0	0
				Skin_Not_Sun_Exposed	3.237e-30	0	0
				Spleen	2.688e-53	0	0
				Thyroid	1.832e-61	0	0
				Whole_Blood	2.833e-61	0	0
	ENSG00000165029	604091	HDL Deficiency, familial, 1	Adrenal_Gland	0.1028	0	0
				Artery_Tibial	0.01583	0	0
				Brain_Cortex	4.714e-05	0	0
				Cells_Cultured_fibroblasts	1.489e-18	0	0
				Lung	0.05429	0	0
				Muscle_Skeletal	2.495e-18	0	0
				Skin_Not_Sun_Exposed	0.0001046	0	0
				Thyroid	0.0005311	0	0
LDL	ENSG00000050405	618079	HDL Cholesterol Level Quantitative Trait Locus 8	Adipose_Subcutaneous	0.6989	0	0
				Adrenal_Gland	0.1141	0.001	0
				Artery_Aorta	0.699	0	0
				Artery_Coronary	0.1121	0.002	0
				Artery_Tibial	0.713	0	0
				Brain_Caudate_basal_ganglia	0.1077	0.002	0
				Brain_Frontal_Cortex_BA9	1	0	0
				Brain_Putamen_basal_ganglia	0.1121	0.003	0
				Brain_Spinal_cord_cervical_c-1	1	0.001	0
				Brain_Substantia_nigra	1	0	0
				Breast_Mammary_Tissue	1	0.001	0
				Cells_Cultured_fibroblasts	0.4049	0.001	0
				Colon_Sigmoid	0.1103	0.003	0
				Colon_Transverse	0.1044	0.002	0
				Esophagus_Gastroesophageal_Junction	0.2274	0	0
				Esophagus_Mucosa	1	0.001	0
				Esophagus_Muscularis	0.8357	0.001	0
				Heart_Atrial_Appendage	0.1001	0	0
				Heart_Left_Ventricle	0.1078	0.001	0
				Liver	1	0	0
				Muscle_Skeletal	0.6929	0	0
				Nerve_Tibial	0.6459	0.002	0
				Ovary	1	0.001	0
				Pituitary	1	0.001	0
				Skin_Sun_Exposed	1	0.001	0
				Small_Intestine_Terminal_Ileum	1	0.001	0
				Spleen	1	0	0
				Stomach	0.1135	0.002	0
				Testis	0.1134	0.002	0
				Thyroid	0.8759	0	0
				Uterus	1	0	0
				Vagina	1	0	0
				Whole_Blood	0.1064	0.003	0
	ENSG00000130164	143890	LDL Cholesterol Level Quantitative Trait Locus 2	Pancreas	1.263e-166	0.867	0.011
				Adipose_Visceral_Omentum	1	0.28	0.012
				Artery_Tibial	1.644e-155	0.265	0.007
				Brain_Cerebellum	1	0.198	0.004
				Brain_Nucleus_accumbens_basal_ganglia	1	0.09	0.003
				Cells_Cultured_fibroblasts	3.377e-17	0	0
				Colon_Sigmoid	1	0.198	0.011
				Esophagus_Muscularis	1	0.154	0.004
				Whole_Blood	1.708e-06	0	0
	ENSG00000015520	617966	LDL Cholesterol Level Quantitative Trait Locus 7	Pancreas	5.391e-15	0.971	0.007
				Adipose_Subcutaneous	2.41e-12	0	0
				Adipose_Visceral_Omentum	1	0.032	0.005
				Artery_Aorta	7.635e-07	0	0
				Artery_Coronary	1	0.069	0.011
				Artery_Tibial	8.535e-06	0.023	0.003
				Brain_Caudate_basal_ganglia	1	0.019	0.002
				Brain_Cerebellar_Hemisphere	1	0.067	0.002
				Brain_Cortex	1	0.02	0.002
				Brain_Frontal_Cortex_BA9	1	0.199	0.016
				Brain_Hippocampus	1	0.13	0.018
				Brain_Nucleus_accumbens_basal_ganglia	1	0.015	0.002
				Brain_Putamen_basal_ganglia	1	0.024	0.002
				Breast_Mammary_Tissue	1	0.672	0.02
				Cells_Cultured_fibroblasts	1	0.016	0.001
				Cells_EBV-transformed_lymphocytes	1	0.024	0.001
				Colon_Sigmoid	2.279e-12	0	0
				Colon_Transverse	1	0.018	0.002
				Esophagus_Gastroesophageal_Junction	1	0.07	0.003
				Esophagus_Mucosa	1.721e-12	0	0
				Esophagus_Muscularis	1	0.103	0.001
				Heart_Atrial_Appendage	1	0.032	0.003
				Heart_Left_Ventricle	1	0.042	0.001
				Kidney_Cortex	1	0.56	0.017
				Liver	1	0.347	0.015
				Minor_Salivary_Gland	1	0.11	0.005
				Muscle_Skeletal	1	0.005	0
				Ovary	1	0.057	0.01
				Pituitary	1	0.021	0.001
				Prostate	1	0.046	0.004
				Skin_Sun_Exposed	1	0.032	0.002
				Small_Intestine_Terminal_Ileum	1	0.016	0.001
				Spleen	1	0.03	0.002
				Stomach	1	0.573	0.16
				Testis	0.9443	0	0
				Thyroid	1	0.04	0.003
				Uterus	1	0.041	0.006
				Vagina	1	0.016	0.001
	ENSG00000134243	613589	LDL Cholesterol Level Quantitative Trait Locus 6	Liver	2.813e-272	0.986	0.986
				Brain_Cortex	1.163e-11	0	0
				Brain_Nucleus_accumbens_basal_ganglia	0.08434	0	0
				Brain_Spinal_cord_cervical_c-1	3.568e-11	0	0
				Esophagus_Mucosa	5.792e-97	0	0
				Minor_Salivary_Gland	1	0.582	0.123
				Muscle_Skeletal	1.118e-12	0	0
				Pancreas	0.07736	0	0
				Skin_Not_Sun_Exposed	1	0.047	0
				Skin_Sun_Exposed	7.016e-102	0	0
				Testis	0.1898	0	0
	ENSG00000169174	603776	LDL Cholesterol Level Quantitative Trait Locus 1	Adipose_Subcutaneous	1.105e-33	0	0
				Adipose_Visceral_Omentum	4.663e-09	0	0
				Artery_Tibial	2.14e-29	0	0
				Brain_Cerebellar_Hemisphere	2.362e-05	0	0
				Brain_Cerebellum	1.342e-07	0	0
				Brain_Cortex	0.000322	0	0
				Brain_Nucleus_accumbens_basal_ganglia	2.406e-05	0	0
				Esophagus_Muscularis	2.077e-14	0	0
				Liver	3.048e-28	0	0
				Lung	6.949e-31	0	0
				Nerve_Tibial	8.116e-32	0	0
				Pancreas	5.443e-05	0	0
				Skin_Not_Sun_Exposed	1.067e-48	0	0
				Skin_Sun_Exposed	2.362e-51	0	0
				Spleen	3.443e-60	0	0
				Testis	1.582e-21	0	0
				Whole_Blood	1.318e-45	0	0
	ENSG00000084674	615558	LDL Cholesterol Level Quantitative Trait Locus 4	Artery_Tibial	4.332e-85	0.979	0.146
				Brain_Spinal_cord_cervical_c-1	6.174e-77	0.916	0.131
				Brain_Substantia_nigra	9.345e-121	0.978	0.03
				Colon_Sigmoid	3.19e-91	0.84	0.049
				Esophagus_Gastroesophageal_Junction	2.79e-80	0.963	0.023
				Esophagus_Muscularis	4.099e-97	0.963	0.162
				Thyroid	3.239e-18	0.96	0.025
				Adipose_Subcutaneous	1.131e-34	0	0
				Adipose_Visceral_Omentum	1.006e-31	0	0
				Artery_Aorta	6.059e-54	0	0
				Artery_Coronary	1	0.561	0.048
				Brain_Hypothalamus	1	0.777	0.179
				Breast_Mammary_Tissue	1.922e-14	0	0
				Esophagus_Mucosa	1	0.046	0.009
				Heart_Atrial_Appendage	0.03658	0	0
				Heart_Left_Ventricle	1.987e-07	0	0
				Muscle_Skeletal	0.0004477	0	0
				Nerve_Tibial	4.356e-07	0	0
				Skin_Not_Sun_Exposed	4.431e-32	0	0
				Skin_Sun_Exposed	4.435e-31	0	0
				Stomach	1	0.077	0.005
				Vagina	3.695e-28	0	0
CAD	ENSG00000068305	608320	CAD, autosomal dominant, 1	Adipose_Subcutaneous	0.8844	0.003	0.003
				Adipose_Visceral_Omentum	0.4195	0.002	0.002
				Adrenal_Gland	1	0.001	0.001
				Artery_Aorta	1	0	0
				Artery_Coronary	1	0	0
				Artery_Tibial	1	0.001	0.001
				Brain_Caudate_basal_ganglia	1	0	0
				Brain_Cerebellar_Hemisphere	1	0	0
				Brain_Cerebellum	1	0.002	0.001
				Brain_Cortex	1	0.001	0.001
				Brain_Hypothalamus	1	0.001	0.001
				Brain_Nucleus_accumbens_basal_ganglia	1	0.001	0.001
				Brain_Putamen_basal_ganglia	1	0.001	0.001
				Brain_Substantia_nigra	1	0	0
				Breast_Mammary_Tissue	1	0.002	0.002
				Cells_Cultured_fibroblasts	1	0.001	0.001
				Cells_EBV-transformed_lymphocytes	0.5226	0.002	0.002
				Colon_Sigmoid	1	0	0
				Colon_Transverse	0.5616	0.002	0.002
				Esophagus_Gastroesophageal_Junction	1	0	0
				Esophagus_Mucosa	0.6915	0.002	0.002
				Esophagus_Muscularis	0.4168	0.002	0.002
				Heart_Atrial_Appendage	1	0	0
				Heart_Left_Ventricle	1	0	0
				Liver	1	0.001	0.001
				Lung	0.7268	0.002	0.002
				Muscle_Skeletal	0.2645	0.004	0.004
				Nerve_Tibial	0.6232	0.003	0.003
				Pancreas	0.3733	0.002	0.002
				Pituitary	1	0.001	0.001
				Prostate	1	0.001	0.001
				Skin_Not_Sun_Exposed	0.5803	0.002	0.001
				Skin_Sun_Exposed	0.4493	0.002	0.002
				Spleen	1	0.002	0.002
				Stomach	0.7824	0.001	0.001
				Testis	0.8533	0.002	0.002
				Thyroid	0.5547	0.003	0.002
				Uterus	1	0.001	0.001
				Whole_Blood	1	0.002	0.002
	ENSG00000070018	610947	CAD, autosomal dominant, 2	Adipose_Subcutaneous	1	0.001	0.001
				Adipose_Visceral_Omentum	0.8891	0.003	0.003
				Adrenal_Gland	1	0.001	0.001
				Artery_Aorta	1	0.002	0.002
				Artery_Coronary	0.2454	0.005	0.005
				Artery_Tibial	0.5601	0.005	0.005
				Brain_Amygdala	1	0	0
				Brain_Anterior_cingulate_cortex_BA24	1	0.001	0.001
				Brain_Caudate_basal_ganglia	1	0.001	0.001
				Brain_Cerebellar_Hemisphere	0.7494	0.002	0.002
				Brain_Cerebellum	0.638	0.003	0.002
				Brain_Cortex	1	0	0
				Brain_Frontal_Cortex_BA9	1	0.003	0.002
				Brain_Hippocampus	1	0	0
				Brain_Hypothalamus	1	0	0
				Brain_Nucleus_accumbens_basal_ganglia	1	0.002	0.002
				Brain_Putamen_basal_ganglia	1	0.006	0.006
				Brain_Spinal_cord_cervical_c-1	1	0.001	0.001
				Cells_Cultured_fibroblasts	0.8246	0.007	0.007
				Cells_EBV-transformed_lymphocytes	1	0	0
				Colon_Sigmoid	1	0.001	0
				Colon_Transverse	1	0.001	0.001
				Esophagus_Gastroesophageal_Junction	1	0.002	0.002
				Esophagus_Mucosa	0.2248	0.006	0.005
				Esophagus_Muscularis	0.4541	0.002	0.002
				Heart_Atrial_Appendage	0.2444	0.003	0.003
				Heart_Left_Ventricle	0.4068	0.005	0.005
				Kidney_Cortex	1	0	0
				Liver	1	0	0
				Lung	0.2944	0.002	0.002
				Minor_Salivary_Gland	1	0	0
				Muscle_Skeletal	0.4137	0.005	0.004
				Nerve_Tibial	0.6872	0.004	0.004
				Ovary	1	0	0
				Pancreas	0.7256	0.003	0.002
				Pituitary	1	0	0
				Prostate	1	0.002	0.001
				Skin_Not_Sun_Exposed	0.6376	0.006	0.005
				Skin_Sun_Exposed	0.8438	0.005	0.005
				Small_Intestine_Terminal_Ileum	0.9108	0.001	0.001
				Spleen	0.6317	0.003	0.003
				Stomach	0.7037	0.001	0.001
				Testis	0.2706	0.001	0.001
				Thyroid	0.7631	0.005	0.004
				Uterus	1	0.001	0
				Whole_Blood	0.4274	0.004	0.004
	ENSG00000130203	617347	CAD, severe, susceptibility to	Adipose_Visceral_Omentum	1	0.094	0.012
				Artery_Aorta	0.04494	0	0
				Artery_Tibial	0.04881	0	0
				Brain_Caudate_basal_ganglia	0.2002	0	0
				Brain_Cerebellum	1	0.073	0.036
				Brain_Cortex	1.746e-08	0.069	0.069
				Brain_Frontal_Cortex_BA9	1	0.001	0.001
				Brain_Hippocampus	1	0.092	0.007
				Brain_Hypothalamus	1	0	0
				Brain_Nucleus_accumbens_basal_ganglia	1	0	0
				Brain_Putamen_basal_ganglia	1	0.001	0.001
				Brain_Spinal_cord_cervical_c-1	1	0.148	0.019
				Brain_Substantia_nigra	1	0.001	0
				Breast_Mammary_Tissue	1	0.003	0
				Cells_Cultured_fibroblasts	1	0	0
				Cells_EBV-transformed_lymphocytes	1	0	0
				Colon_Sigmoid	0.2569	0	0
				Colon_Transverse	1	0	0
				Esophagus_Gastroesophageal_Junction	1	0	0
				Esophagus_Mucosa	0.9383	0.002	0
				Esophagus_Muscularis	0.3715	0	0
				Heart_Atrial_Appendage	0.0005774	0.002	0.001
				Heart_Left_Ventricle	1	0.004	0.002
				Kidney_Cortex	1	0	0
				Liver	1	0	0
				Lung	0.7487	0	0
				Minor_Salivary_Gland	1	0.221	0.014
				Muscle_Skeletal	1	0	0
				Nerve_Tibial	0.4865	0	0
				Ovary	0.3303	0	0
				Pancreas	0.06294	0	0
				Prostate	0.6244	0.031	0.004
				Skin_Not_Sun_Exposed	0.009672	0.003	0.002
				Skin_Sun_Exposed	0.7488	0.005	0.001
				Spleen	1	0	0
				Stomach	1	0	0
				Testis	0.3104	0	0
				Thyroid	1	0.026	0.001
				Vagina	1	0.001	0.001
				Whole_Blood	1	0.139	0.034

### Sheet: Sheet2
height	ENSG00000112414	606255	Adipose_Subcutaneous	1.426e-119	0.942	0.288
			Adipose_Visceral_Omentum	9.888e-89	0.656	0.178
			Artery_Tibial	6.589e-61	0	0
			Brain_Substantia_nigra	0.001616	0	0
			Breast_Mammary_Tissue	1	0.125	0.036
			Cells_Cultured_fibroblasts	1.773e-33	0	0
			Colon_Sigmoid	5.922e-67	0	0
			Esophagus_Mucosa	0.000663	0	0
			Esophagus_Muscularis	1.591e-124	0.939	0.166
			Heart_Left_Ventricle	1	0.115	0.014
			Muscle_Skeletal	1.624e-124	0.591	0.044
			Nerve_Tibial	0.1099	0	0
			Pancreas	0.001141	0	0
			Skin_Not_Sun_Exposed	1.803e-120	0.856	0.411
			Skin_Sun_Exposed	5.789e-118	0.398	0.355
			Stomach	0.0003018	0	0
