## Supplementary Table S3 for "Analyzing and Reconciling Colocalization and Transcriptome-wide Association Studies from the Perspective of Inferential Reproducibility"

### Sheet: Table_S1
ensembl_id	gene_region	TWAS_pval
ENSG00000091513	133472541-133978379	0.76808
ENSG00000091527	133534092-133856770	0.029788
ENSG00000163781	133570354-133712025	0.68923
ENSG00000144867	133682758-133832798	0.67575
ENSG00000154917	133865217-134105547	0.67183
ENSG00000174640	133865217-134286151	0.068421
ENSG00000114019	134048379-134655050	0.93006
ENSG00000163785	134065552-134271906	0.073392
ENSG00000260633	134304034-134359724	9.6588e-08
ENSG00000129055	134329345-134496210	7.9128e-17
ENSG00000182923	134452129-134586026	3.1438e-17
ENSG00000138231	137624740-138621065	0.22964
ENSG00000158220	137703576-138527843	0.023154
ENSG00000158163	138067251-138165545	0.75826
ENSG00000181322	138278900-138405272	0.0085674
ENSG00000158186	138308390-138410301	0.0028886
ENSG00000114107	138476687-138627987	2.9349e-06
ENSG00000158234	138560708-138629753	1.4789e-06
ENSG00000175110	139086078-139519303	0.484
ENSG00000248932	139316765-139556140	0.38469
ENSG00000114115	139529151-139556600	0.012173
ENSG00000175093	140399388-141484807	0.83726
ENSG00000155893	141190219-141288879	0.99938
ENSG00000177311	141269948-141565541	2.4195e-140
ENSG00000114124	141685796-141779625	0.0030715
ENSG00000114125	141712121-141771318	0.11447
ENSG00000175066	141755509-142879736	0.85538
ENSG00000120756	141836784-142840689	2.6449e-05
ENSG00000069849	141857990-142088593	0.42544
ENSG00000114127	141972652-142839233	1.5443e-07
ENSG00000175054	142283944-142691283	0.015664
ENSG00000163710	142700471-143295865	0.031093
ENSG00000175040	143117286-143144722	0.12778
ENSG00000181744	143818553-144256194	0.35334
ENSG00000261051	146042455-146174924	0.00024354
ENSG00000279320	146065619-146596015	0.96154
ENSG00000152952	146067919-146183297	2.22e-05
ENSG00000114698	146206845-146344951	0.78168
ENSG00000188313	146473868-146564529	0.79772
